# Early-life vancomycin and meropenem treatment exert distinct effects on microbiota-gut-brain axis signalling in zebrafish larvae

**DOI:** 10.64898/2026.10.08.757590

**Authors:** Isabella Faimann, Annesha Ghosh, Eva Tatzl, Nastasia Stojanovic, Romana Penker, Giovanny Rodriguez-Blanco, Florian Reichmann

## Abstract

The microbiota-gut-brain axis is a bidirectional communication pathway between the gastrointestinal tract, gut microbiota and the central nervous system, that influences host neurobiology, metabolism and behaviour. Although germ-free and antibiotic-treated animals demonstrate a role for microbial signalling in mood and behaviour, mechanisms linking microbiome disruption to altered neural signalling during early development remain incompletely understood. Here, we investigated the impact of antibiotic-induced perturbations of the gut microbiota on behaviour, neurotransmitter levels as well as central and peripheral metabolism in 5 dpf zebrafish larvae, an established neurodevelopmental model. Larvae were exposed to the broad-spectrum antibiotic meropenem, the Gram-positive-directed antibiotic vancomycin, or their combination, and assessed gut microbiota composition, behaviour, neurotransmitter levels and metabolite profiles. All treatments altered microbial community composition, although the extent differed markedly, with pronounced restructuring after meropenem and combination treatment and more subtle changes after vancomycin. Behavioural analysis using the light-dark transition assay revealed reduced centre locomotion during the dark phase in all treated groups, without a general reduction in swimming activity, consistent with anxiety-like behaviour. These behavioural changes were accompanied by reduced expression of serotonergic genes and widespread central and peripheral metabolic disruptions in all antibiotic-treated groups. Treatment- and tissue-specific effects included suppression of the arginine-polyamine pathway in the brain following vancomycin treatment and increased peripheral glutamate, GABA and L-DOPA levels after meropenem exposure. Together, these findings demonstrate that early-life microbiome perturbation reshapes behaviour, neurotransmitter levels, and host metabolism in zebrafish larvae. In addition, we identified candidate metabolic pathways through which the microbiome may influence neurodevelopment.
