## Supplementary material for "Early-life vancomycin and meropenem treatment exert distinct effects on microbiota-gut-brain axis signalling in zebrafish larvae": Table S1

### Sheet: Table S1 - heads
Table S1. Neurotransmitter alterations in head samples of antibiotic-treated zebrafish larvae
Metabolite	Comparison	Tukey p	Significant
3-Methoxytyramine	Control-Combination	0.986244	no
3-Methoxytyramine	Meropenem-Combination	0.998729	no
3-Methoxytyramine	Vancomycin-Combination	0.991841	no
3-Methoxytyramine	Meropenem-Control	0.99759	no
3-Methoxytyramine	Vancomycin-Control	0.999963	no
3-Methoxytyramine	Vancomycin-Meropenem	0.999073	no
5-Hydroxyindoleacetic acid	Control-Combination	0.35432	no
5-Hydroxyindoleacetic acid	Meropenem-Combination	1	no
5-Hydroxyindoleacetic acid	Vancomycin-Combination	0.999997	no
5-Hydroxyindoleacetic acid	Meropenem-Control	0.34989	no
5-Hydroxyindoleacetic acid	Vancomycin-Control	0.366957	no
5-Hydroxyindoleacetic acid	Vancomycin-Meropenem	0.999999	no
5-hydroxytryptamine	Control-Combination	0.981593	no
5-hydroxytryptamine	Meropenem-Combination	0.0465519	yes
5-hydroxytryptamine	Vancomycin-Combination	0.979814	no
5-hydroxytryptamine	Meropenem-Control	0.105674	no
5-hydroxytryptamine	Vancomycin-Control	0.999996	no
5-hydroxytryptamine	Vancomycin-Meropenem	0.125467	no
Acetylcholine	Control-Combination	0.857767	no
Acetylcholine	Meropenem-Combination	0.965813	no
Acetylcholine	Vancomycin-Combination	0.853299	no
Acetylcholine	Meropenem-Control	0.987961	no
Acetylcholine	Vancomycin-Control	0.999989	no
Acetylcholine	Vancomycin-Meropenem	0.985404	no
Adenosine	Control-Combination	0.467102	no
Adenosine	Meropenem-Combination	0.938533	no
Adenosine	Vancomycin-Combination	0.812755	no
Adenosine	Meropenem-Control	0.809153	no
Adenosine	Vancomycin-Control	0.947517	no
Adenosine	Vancomycin-Meropenem	0.988062	no
Choline	Control-Combination	0.859016	no
Choline	Meropenem-Combination	0.806285	no
Choline	Vancomycin-Combination	0.53519	no
Choline	Meropenem-Control	0.999535	no
Choline	Vancomycin-Control	0.935274	no
Choline	Vancomycin-Meropenem	0.962652	no
Dopamine	Control-Combination	0.52487	no
Dopamine	Meropenem-Combination	0.981177	no
Dopamine	Vancomycin-Combination	0.994732	no
Dopamine	Meropenem-Control	0.313762	no
Dopamine	Vancomycin-Control	0.402603	no
Dopamine	Vancomycin-Meropenem	0.99931	no
epinephrine	Control-Combination	0.578733	no
epinephrine	Meropenem-Combination	0.988901	no
epinephrine	Vancomycin-Combination	0.969021	no
epinephrine	Meropenem-Control	0.391649	no
epinephrine	Vancomycin-Control	0.854271	no
epinephrine	Vancomycin-Meropenem	0.872496	no
GABA	Control-Combination	0.519012	no
GABA	Meropenem-Combination	0.998959	no
GABA	Vancomycin-Combination	0.870028	no
GABA	Meropenem-Control	0.606509	no
GABA	Vancomycin-Control	0.937233	no
GABA	Vancomycin-Meropenem	0.923087	no
Glutamate	Control-Combination	0.894699	no
Glutamate	Meropenem-Combination	0.911561	no
Glutamate	Vancomycin-Combination	0.981052	no
Glutamate	Meropenem-Control	0.52996	no
Glutamate	Vancomycin-Control	0.712563	no
Glutamate	Vancomycin-Meropenem	0.993587	no
Glutamine	Control-Combination	0.901522	no
Glutamine	Meropenem-Combination	0.93083	no
Glutamine	Vancomycin-Combination	0.999079	no
Glutamine	Meropenem-Control	0.576313	no
Glutamine	Vancomycin-Control	0.851859	no
Glutamine	Vancomycin-Meropenem	0.969299	no
Homovanillic acid	Control-Combination	0.841962	no
Homovanillic acid	Meropenem-Combination	0.772451	no
Homovanillic acid	Vancomycin-Combination	0.999548	no
Homovanillic acid	Meropenem-Control	0.296904	no
Homovanillic acid	Vancomycin-Control	0.897858	no
Homovanillic acid	Vancomycin-Meropenem	0.726031	no
Iso-acethylcholine	Control-Combination	0.859782	no
Iso-acethylcholine	Meropenem-Combination	0.966644	no
Iso-acethylcholine	Vancomycin-Combination	0.851767	no
Iso-acethylcholine	Meropenem-Control	0.988005	no
Iso-acethylcholine	Vancomycin-Control	0.999979	no
Iso-acethylcholine	Vancomycin-Meropenem	0.9845	no
L-DOPA	Control-Combination	0.976507	no
L-DOPA	Meropenem-Combination	0.917454	no
L-DOPA	Vancomycin-Combination	0.976192	no
L-DOPA	Meropenem-Control	0.720548	no
L-DOPA	Vancomycin-Control	0.849582	no
L-DOPA	Vancomycin-Meropenem	0.996461	no
Melatonin	Control-Combination	0.697264	no
Melatonin	Meropenem-Combination	0.711722	no
Melatonin	Vancomycin-Combination	0.997936	no
Melatonin	Meropenem-Control	0.15525	no
Melatonin	Vancomycin-Control	0.605874	no
Melatonin	Vancomycin-Meropenem	0.825426	no
metanephrine	Control-Combination	0.0881488	no
metanephrine	Meropenem-Combination	0.0971189	no
metanephrine	Vancomycin-Combination	0.08185	no
metanephrine	Meropenem-Control	0.999964	no
metanephrine	Vancomycin-Control	0.999635	no
metanephrine	Vancomycin-Meropenem	0.998894	no
N-methylserotonin	Control-Combination	0.894259	no
N-methylserotonin	Meropenem-Combination	0.999846	no
N-methylserotonin	Vancomycin-Combination	0.995984	no
N-methylserotonin	Meropenem-Control	0.921521	no
N-methylserotonin	Vancomycin-Control	0.96659	no
N-methylserotonin	Vancomycin-Meropenem	0.998758	no
norepinephrine	Control-Combination	0.748029	no
norepinephrine	Meropenem-Combination	0.550565	no
norepinephrine	Vancomycin-Combination	0.975057	no
norepinephrine	Meropenem-Control	0.109639	no
norepinephrine	Vancomycin-Control	0.510696	no
norepinephrine	Vancomycin-Meropenem	0.816841	no
normetanephrine	Control-Combination	0.998844	no
normetanephrine	Meropenem-Combination	0.856264	no
normetanephrine	Vancomycin-Combination	1	no
normetanephrine	Meropenem-Control	0.78259	no
normetanephrine	Vancomycin-Control	0.999044	no
normetanephrine	Vancomycin-Meropenem	0.863487	no
