## Supplementary material for "Early-life vancomycin and meropenem treatment exert distinct effects on microbiota-gut-brain axis signalling in zebrafish larvae": Table S2

### Sheet: Table S2 - heads
Table S2. Metabolite alterations in head samples of antibiotic-treated zebrafish larvae
Metabolite	Comparison	Tukey p	BH q	Sig. after correction
1-Methyladenosine	Control - Vancomycin	0.681436	0.935996	no
1-Methyladenosine	Combination - Control	0.767567	0.992317	no
1-Methyladenosine	Meropenem - Vancomycin	0.790639	0.992317	no
1-Methyladenosine	Combination - Meropenem	0.865745	0.998477	no
1-Methyladenosine	Combination - Vancomycin	0.997298	0.998477	no
1-Methyladenosine	Control - Meropenem	0.998096	0.998477	no
1-Methyl-Histidine	Control - Vancomycin	0.808402	0.992317	no
1-Methyl-Histidine	Combination - Control	0.865617	0.998477	no
1-Methyl-Histidine	Combination - Meropenem	0.949694	0.998477	no
1-Methyl-Histidine	Combination - Vancomycin	0.976877	0.998477	no
1-Methyl-Histidine	Control - Meropenem	0.982813	0.998477	no
1-Methyl-Histidine	Meropenem - Vancomycin	0.999007	0.998477	no
2-Aminooctanoic acid	Control - Meropenem	0.692049	0.935996	no
2-Aminooctanoic acid	Combination - Meropenem	0.804851	0.992317	no
2-Aminooctanoic acid	Meropenem - Vancomycin	0.816596	0.992317	no
2-Aminooctanoic acid	Combination - Control	0.996037	0.998477	no
2-Aminooctanoic acid	Combination - Vancomycin	0.998208	0.998477	no
2-Aminooctanoic acid	Control - Vancomycin	0.999964	0.998477	no
5-methoxytryptophan	Combination - Control	0.9931	0.998477	no
5-methoxytryptophan	Combination - Meropenem	0.994357	0.998477	no
5-methoxytryptophan	Combination - Vancomycin	0.997981	0.998477	no
5-methoxytryptophan	Control - Meropenem	0.999783	0.998477	no
5-methoxytryptophan	Control - Vancomycin	0.999891	0.998477	no
5-methoxytryptophan	Meropenem - Vancomycin	0.999998	0.998477	no
7-methylguanosine	Combination - Control	0.862778	0.998477	no
7-methylguanosine	Combination - Meropenem	0.881412	0.998477	no
7-methylguanosine	Combination - Vancomycin	0.960772	0.998477	no
7-methylguanosine	Control - Meropenem	0.968272	0.998477	no
7-methylguanosine	Control - Vancomycin	0.991329	0.998477	no
7-methylguanosine	Meropenem - Vancomycin	0.999996	0.998477	no
Acetylcarnitine DL	Combination - Control	0.977535	0.998477	no
Acetylcarnitine DL	Combination - Meropenem	0.994461	0.998477	no
Acetylcarnitine DL	Combination - Vancomycin	0.996351	0.998477	no
Acetylcarnitine DL	Control - Meropenem	0.998036	0.998477	no
Acetylcarnitine DL	Control - Vancomycin	0.998683	0.998477	no
Acetylcarnitine DL	Meropenem - Vancomycin	0.999993	0.998477	no
Acetyllysine	Control - Vancomycin	0.686899	0.935996	no
Acetyllysine	Combination - Control	0.809898	0.992317	no
Acetyllysine	Meropenem - Vancomycin	0.84446	0.992317	no
Acetyllysine	Combination - Meropenem	0.932502	0.998477	no
Acetyllysine	Combination - Vancomycin	0.989505	0.998477	no
Acetyllysine	Control - Meropenem	0.995961	0.998477	no
adenine	Combination - Vancomycin	0.33337	0.661077	no
adenine	Meropenem - Vancomycin	0.581968	0.935996	no
adenine	Combination - Control	0.802951	0.992317	no
adenine	Control - Vancomycin	0.840094	0.992317	no
adenine	Combination - Meropenem	0.970395	0.998477	no
adenine	Control - Meropenem	0.980169	0.998477	no
alanine	Control - Vancomycin	0.526039	0.905956	no
alanine	Control - Meropenem	0.804056	0.992317	no
alanine	Combination - Control	0.854705	0.998477	no
alanine	Combination - Meropenem	0.935242	0.998477	no
alanine	Combination - Vancomycin	0.960253	0.998477	no
alanine	Meropenem - Vancomycin	0.989067	0.998477	no
allantoate	Combination - Meropenem	0.837779	0.992317	no
allantoate	Combination - Vancomycin	0.843679	0.992317	no
allantoate	Combination - Control	0.875305	0.998477	no
allantoate	Control - Meropenem	0.999731	0.998477	no
allantoate	Control - Vancomycin	0.999794	0.998477	no
allantoate	Meropenem - Vancomycin	1	0.998477	no
aminoimidazole carboxamide ribonucleotide	Control - Vancomycin	0.0312774	0.156715	no
aminoimidazole carboxamide ribonucleotide	Control - Meropenem	0.132889	0.392703	no
aminoimidazole carboxamide ribonucleotide	Combination - Control	0.254376	0.561527	no
aminoimidazole carboxamide ribonucleotide	Combination - Vancomycin	0.712079	0.966341	no
aminoimidazole carboxamide ribonucleotide	Combination - Meropenem	0.888927	0.998477	no
aminoimidazole carboxamide ribonucleotide	Meropenem - Vancomycin	0.984183	0.998477	no
AMP	Combination - Vancomycin	0.0946944	0.296243	no
AMP	Combination - Control	0.321362	0.657282	no
AMP	Combination - Meropenem	0.601197	0.935996	no
AMP	Meropenem - Vancomycin	0.637877	0.935996	no
AMP	Control - Meropenem	0.88999	0.998477	no
AMP	Control - Vancomycin	0.946882	0.998477	no
arginine	Control - Vancomycin	0.0397771	0.170338	no
arginine	Control - Meropenem	0.0801644	0.277175	no
arginine	Combination - Control	0.177052	0.469456	no
arginine	Combination - Meropenem	0.870052	0.998477	no
arginine	Combination - Vancomycin	0.978582	0.998477	no
arginine	Meropenem - Vancomycin	0.98126	0.998477	no
asparagine	Combination - Control	0.00275107	0.0236914	yes
asparagine	Control - Meropenem	0.00545475	0.0351644	yes
asparagine	Control - Vancomycin	0.135309	0.392703	no
asparagine	Combination - Vancomycin	0.449706	0.811438	no
asparagine	Meropenem - Vancomycin	0.597079	0.935996	no
asparagine	Combination - Meropenem	0.994443	0.998477	no
aspartate	Combination - Vancomycin	0.756181	0.990049	no
aspartate	Combination - Control	0.902767	0.998477	no
aspartate	Combination - Meropenem	0.95505	0.998477	no
aspartate	Control - Meropenem	0.96123	0.998477	no
aspartate	Control - Vancomycin	0.989002	0.998477	no
aspartate	Meropenem - Vancomycin	0.998115	0.998477	no
betaine	Control - Vancomycin	0.481706	0.847189	no
betaine	Combination - Vancomycin	0.486269	0.849777	no
betaine	Meropenem - Vancomycin	0.828096	0.992317	no
betaine	Combination - Control	0.929704	0.998477	no
betaine	Combination - Meropenem	0.932152	0.998477	no
betaine	Control - Meropenem	1	0.998477	no
biotin	Control - Vancomycin	0.0449653	0.173584	no
biotin	Combination - Vancomycin	0.300369	0.629772	no
biotin	Control - Meropenem	0.362964	0.708649	no
biotin	Meropenem - Vancomycin	0.671577	0.935996	no
biotin	Combination - Control	0.755576	0.990049	no
biotin	Combination - Meropenem	0.910299	0.998477	no
Carbamoyl phosphate	Combination - Control	0.000479097	0.00486607	yes
Carbamoyl phosphate	Control - Meropenem	0.00141611	0.0132031	yes
Carbamoyl phosphate	Control - Vancomycin	0.0351591	0.162168	no
Carbamoyl phosphate	Combination - Vancomycin	0.463785	0.828913	no
Carbamoyl phosphate	Meropenem - Vancomycin	0.687074	0.935996	no
Carbamoyl phosphate	Combination - Meropenem	0.981638	0.998477	no
carnitine	Meropenem - Vancomycin	0.781314	0.992317	no
carnitine	Combination - Control	0.860126	0.998477	no
carnitine	Combination - Meropenem	0.894021	0.998477	no
carnitine	Combination - Vancomycin	0.993931	0.998477	no
carnitine	Control - Meropenem	0.997927	0.998477	no
carnitine	Control - Vancomycin	0.99981	0.998477	no
cholesteryl sulfate	Combination - Control	0.579524	0.935996	no
cholesteryl sulfate	Combination - Vancomycin	0.613644	0.935996	no
cholesteryl sulfate	Control - Meropenem	0.644667	0.935996	no
cholesteryl sulfate	Meropenem - Vancomycin	0.680035	0.935996	no
cholesteryl sulfate	Combination - Meropenem	0.999536	0.998477	no
cholesteryl sulfate	Control - Vancomycin	0.999752	0.998477	no
citrulline	Combination - Control	0.70828	0.96317	no
citrulline	Combination - Meropenem	0.888232	0.998477	no
citrulline	Combination - Vancomycin	0.900664	0.998477	no
citrulline	Control - Meropenem	0.984398	0.998477	no
citrulline	Control - Vancomycin	0.984794	0.998477	no
citrulline	Meropenem - Vancomycin	0.999999	0.998477	no
CMP	Combination - Meropenem	0.804161	0.992317	no
CMP	Control - Meropenem	0.807878	0.992317	no
CMP	Combination - Control	0.962009	0.998477	no
CMP	Combination - Vancomycin	0.979129	0.998477	no
CMP	Control - Vancomycin	0.980178	0.998477	no
CMP	Meropenem - Vancomycin	1	0.998477	no
Creatinine	Control - Meropenem	0.578918	0.935996	no
Creatinine	Control - Vancomycin	0.680764	0.935996	no
Creatinine	Combination - Vancomycin	0.846692	0.992317	no
Creatinine	Combination - Control	0.919286	0.998477	no
Creatinine	Combination - Meropenem	0.962729	0.998477	no
Creatinine	Meropenem - Vancomycin	0.997303	0.998477	no
cystathionine	Combination - Meropenem	0.734097	0.973026	no
cystathionine	Combination - Vancomycin	0.837559	0.992317	no
cystathionine	Combination - Control	0.856456	0.998477	no
cystathionine	Control - Meropenem	0.929141	0.998477	no
cystathionine	Control - Vancomycin	0.995408	0.998477	no
cystathionine	Meropenem - Vancomycin	0.998335	0.998477	no
cytidine	Combination - Vancomycin	0.0886599	0.296243	no
cytidine	Combination - Meropenem	0.183789	0.470938	no
cytidine	Combination - Control	0.252779	0.561527	no
cytidine	Control - Meropenem	0.930864	0.998477	no
cytidine	Control - Vancomycin	0.973929	0.998477	no
cytidine	Meropenem - Vancomycin	0.997815	0.998477	no
cytosine	Combination - Control	0.945746	0.998477	no
cytosine	Combination - Meropenem	0.968625	0.998477	no
cytosine	Combination - Vancomycin	0.992571	0.998477	no
cytosine	Control - Meropenem	0.992579	0.998477	no
cytosine	Control - Vancomycin	0.997715	0.998477	no
cytosine	Meropenem - Vancomycin	0.99979	0.998477	no
dAMP	Control - Vancomycin	0.332724	0.661077	no
dAMP	Combination - Control	0.585949	0.935996	no
dAMP	Meropenem - Vancomycin	0.659896	0.935996	no
dAMP	Combination - Meropenem	0.895928	0.998477	no
dAMP	Combination - Vancomycin	0.934355	0.998477	no
dAMP	Control - Meropenem	0.968868	0.998477	no
deoxyadenosine	Combination - Vancomycin	0.149911	0.42182	no
deoxyadenosine	Combination - Control	0.181566	0.470938	no
deoxyadenosine	Meropenem - Vancomycin	0.330701	0.661077	no
deoxyadenosine	Control - Meropenem	0.39087	0.725671	no
deoxyadenosine	Combination - Meropenem	0.964687	0.998477	no
deoxyadenosine	Control - Vancomycin	0.998583	0.998477	no
D-glucosamine-1-phosphate	Meropenem - Vancomycin	0.145255	0.416179	no
D-glucosamine-1-phosphate	Control - Vancomycin	0.205041	0.515636	no
D-glucosamine-1-phosphate	Combination - Meropenem	0.619557	0.935996	no
D-glucosamine-1-phosphate	Combination - Control	0.734645	0.973026	no
D-glucosamine-1-phosphate	Combination - Vancomycin	0.746688	0.984121	no
D-glucosamine-1-phosphate	Control - Meropenem	0.997483	0.998477	no
dimethylglycine	Combination - Meropenem	0.428688	0.794676	no
dimethylglycine	Combination - Vancomycin	0.449041	0.811438	no
dimethylglycine	Control - Meropenem	0.80934	0.992317	no
dimethylglycine	Control - Vancomycin	0.818601	0.992317	no
dimethylglycine	Combination - Control	0.917371	0.998477	no
dimethylglycine	Meropenem - Vancomycin	1	0.998477	no
DL-Pipecolic acid	Control - Meropenem	0.00490112	0.0337322	yes
DL-Pipecolic acid	Combination - Control	0.0903172	0.296243	no
DL-Pipecolic acid	Control - Vancomycin	0.0965848	0.296243	no
DL-Pipecolic acid	Combination - Meropenem	0.616753	0.935996	no
DL-Pipecolic acid	Meropenem - Vancomycin	0.695224	0.937494	no
DL-Pipecolic acid	Combination - Vancomycin	0.999677	0.998477	no
glutathione	Combination - Meropenem	0.643759	0.935996	no
glutathione	Combination - Vancomycin	0.679031	0.935996	no
glutathione	Control - Meropenem	0.748076	0.984121	no
glutathione	Control - Vancomycin	0.777731	0.992317	no
glutathione	Combination - Control	0.998055	0.998477	no
glutathione	Meropenem - Vancomycin	0.999993	0.998477	no
Glycerophosphocholine	Combination - Control	1.98362e-08	8.67455e-07	yes
Glycerophosphocholine	Control - Meropenem	2.00891e-08	8.67455e-07	yes
Glycerophosphocholine	Control - Vancomycin	9.31902e-06	0.000164114	yes
Glycerophosphocholine	Combination - Vancomycin	0.262459	0.561527	no
Glycerophosphocholine	Meropenem - Vancomycin	0.264314	0.561527	no
Glycerophosphocholine	Combination - Meropenem	1	0.998477	no
GMP	Combination - Vancomycin	0.0934014	0.296243	no
GMP	Combination - Control	0.118561	0.363718	no
GMP	Combination - Meropenem	0.173175	0.46714	no
GMP	Control - Meropenem	0.98267	0.998477	no
GMP	Control - Vancomycin	0.997283	0.998477	no
GMP	Meropenem - Vancomycin	0.997977	0.998477	no
guanine	Combination - Control	0.0604562	0.223498	no
guanine	Control - Vancomycin	0.225832	0.52333	no
guanine	Combination - Meropenem	0.31524	0.652563	no
guanine	Meropenem - Vancomycin	0.686183	0.935996	no
guanine	Control - Meropenem	0.822705	0.992317	no
guanine	Combination - Vancomycin	0.933945	0.998477	no
guanosine	Combination - Control	0.166341	0.455325	no
guanosine	Combination - Meropenem	0.21574	0.518147	no
guanosine	Control - Vancomycin	0.631468	0.935996	no
guanosine	Meropenem - Vancomycin	0.715933	0.966815	no
guanosine	Combination - Vancomycin	0.822512	0.992317	no
guanosine	Control - Meropenem	0.998927	0.998477	no
histidine	Combination - Control	0.892968	0.998477	no
histidine	Combination - Meropenem	0.97224	0.998477	no
histidine	Combination - Vancomycin	0.977776	0.998477	no
histidine	Control - Meropenem	0.991489	0.998477	no
histidine	Control - Vancomycin	0.99261	0.998477	no
histidine	Meropenem - Vancomycin	0.999997	0.998477	no
hydroxyproline	Control - Vancomycin	8.47904e-05	0.00108408	yes
hydroxyproline	Control - Meropenem	0.000333621	0.00379193	yes
hydroxyproline	Combination - Control	0.00337387	0.0247237	yes
hydroxyproline	Combination - Vancomycin	0.525982	0.905956	no
hydroxyproline	Combination - Meropenem	0.849923	0.992317	no
hydroxyproline	Meropenem - Vancomycin	0.936547	0.998477	no
hypoxanthine	Combination - Control	0.902028	0.998477	no
hypoxanthine	Combination - Meropenem	0.949261	0.998477	no
hypoxanthine	Combination - Vancomycin	0.958352	0.998477	no
hypoxanthine	Control - Meropenem	0.997205	0.998477	no
hypoxanthine	Control - Vancomycin	0.998455	0.998477	no
hypoxanthine	Meropenem - Vancomycin	0.999982	0.998477	no
Imidazoleacetic acid	Meropenem - Vancomycin	0.378072	0.708649	no
Imidazoleacetic acid	Combination - Vancomycin	0.734896	0.973026	no
Imidazoleacetic acid	Control - Vancomycin	0.808366	0.992317	no
Imidazoleacetic acid	Combination - Control	0.875175	0.998477	no
Imidazoleacetic acid	Combination - Meropenem	0.926746	0.998477	no
Imidazoleacetic acid	Control - Meropenem	0.999055	0.998477	no
IMP	Combination - Vancomycin	0.0642297	0.231112	no
IMP	Combination - Control	0.252214	0.561527	no
IMP	Combination - Meropenem	0.394075	0.725671	no
IMP	Meropenem - Vancomycin	0.731872	0.973026	no
IMP	Control - Meropenem	0.876319	0.998477	no
IMP	Control - Vancomycin	0.991297	0.998477	no
indole	Combination - Control	0.978257	0.998477	no
indole	Combination - Meropenem	0.982472	0.998477	no
indole	Combination - Vancomycin	0.99583	0.998477	no
indole	Control - Meropenem	0.99796	0.998477	no
indole	Control - Vancomycin	0.998932	0.998477	no
indole	Meropenem - Vancomycin	0.999979	0.998477	no
indole B	Combination - Control	0.978257	0.998477	no
indole B	Combination - Meropenem	0.982472	0.998477	no
indole B	Combination - Vancomycin	0.99583	0.998477	no
indole B	Control - Meropenem	0.99796	0.998477	no
indole B	Control - Vancomycin	0.998932	0.998477	no
indole B	Meropenem - Vancomycin	0.999979	0.998477	no
inosine	Combination - Control	0.042115	0.171925	no
inosine	Combination - Vancomycin	0.0430912	0.171925	no
inosine	Combination - Meropenem	0.0745652	0.263834	no
inosine	Control - Meropenem	0.989364	0.998477	no
inosine	Control - Vancomycin	0.994146	0.998477	no
inosine	Meropenem - Vancomycin	0.999904	0.998477	no
leucine-isoleucine	Combination - Control	0.689709	0.935996	no
leucine-isoleucine	Combination - Meropenem	0.899265	0.998477	no
leucine-isoleucine	Combination - Vancomycin	0.925543	0.998477	no
leucine-isoleucine	Control - Meropenem	0.96186	0.998477	no
leucine-isoleucine	Control - Vancomycin	0.980771	0.998477	no
leucine-isoleucine	Meropenem - Vancomycin	0.999727	0.998477	no
lysine	Combination - Control	2.02044e-06	5.88732e-05	yes
lysine	Control - Meropenem	6.18494e-06	0.000135853	yes
lysine	Control - Vancomycin	1.40892e-05	0.000207268	yes
lysine	Combination - Meropenem	0.963768	0.998477	no
lysine	Combination - Vancomycin	0.982277	0.998477	no
lysine	Meropenem - Vancomycin	0.999439	0.998477	no
methionine	Combination - Control	0.894069	0.998477	no
methionine	Combination - Meropenem	0.954081	0.998477	no
methionine	Combination - Vancomycin	0.967439	0.998477	no
methionine	Control - Meropenem	0.995731	0.998477	no
methionine	Control - Vancomycin	0.997622	0.998477	no
methionine	Meropenem - Vancomycin	0.999965	0.998477	no
Methylcysteine	Combination - Control	0.964952	0.998477	no
Methylcysteine	Combination - Meropenem	0.986084	0.998477	no
Methylcysteine	Combination - Vancomycin	0.988471	0.998477	no
Methylcysteine	Control - Meropenem	0.999035	0.998477	no
Methylcysteine	Control - Vancomycin	0.999207	0.998477	no
Methylcysteine	Meropenem - Vancomycin	0.999999	0.998477	no
methylnicotinamide	Control - Vancomycin	0.377458	0.708649	no
methylnicotinamide	Meropenem - Vancomycin	0.380216	0.708649	no
methylnicotinamide	Combination - Control	0.499916	0.865577	no
methylnicotinamide	Combination - Meropenem	0.503091	0.865577	no
methylnicotinamide	Combination - Vancomycin	0.994343	0.998477	no
methylnicotinamide	Control - Meropenem	1	0.998477	no
N6-Acetyl-L-lysine	Meropenem - Vancomycin	0.16133	0.449131	no
N6-Acetyl-L-lysine	Combination - Meropenem	0.288787	0.617508	no
N6-Acetyl-L-lysine	Control - Meropenem	0.374371	0.708649	no
N6-Acetyl-L-lysine	Combination - Control	0.946254	0.998477	no
N6-Acetyl-L-lysine	Combination - Vancomycin	0.980733	0.998477	no
N6-Acetyl-L-lysine	Control - Vancomycin	0.998173	0.998477	no
N-acetyl-glucosamine	Combination - Control	0.936347	0.998477	no
N-acetyl-glucosamine	Combination - Meropenem	0.988711	0.998477	no
N-acetyl-glucosamine	Combination - Vancomycin	0.989468	0.998477	no
N-acetyl-glucosamine	Control - Meropenem	0.992059	0.998477	no
N-acetyl-glucosamine	Control - Vancomycin	0.992739	0.998477	no
N-acetyl-glucosamine	Meropenem - Vancomycin	0.999981	0.998477	no
N-acetyl-glutamate	Control - Vancomycin	0.775084	0.992317	no
N-acetyl-glutamate	Combination - Control	0.917759	0.998477	no
N-acetyl-glutamate	Combination - Meropenem	0.940961	0.998477	no
N-acetyl-glutamate	Combination - Vancomycin	0.977511	0.998477	no
N-acetyl-glutamate	Control - Meropenem	0.987247	0.998477	no
N-acetyl-glutamate	Meropenem - Vancomycin	0.999853	0.998477	no
N-acetyl-glutamine	Combination - Vancomycin	0.210096	0.518147	no
N-acetyl-glutamine	Control - Vancomycin	0.258077	0.561527	no
N-acetyl-glutamine	Meropenem - Vancomycin	0.377178	0.708649	no
N-acetyl-glutamine	Combination - Control	0.981596	0.998477	no
N-acetyl-glutamine	Combination - Meropenem	0.994245	0.998477	no
N-acetyl-glutamine	Control - Meropenem	0.999315	0.998477	no
N-Acetyl-L-alanine	Control - Meropenem	0.453941	0.813114	no
N-Acetyl-L-alanine	Control - Vancomycin	0.829409	0.992317	no
N-Acetyl-L-alanine	Combination - Control	0.870934	0.998477	no
N-Acetyl-L-alanine	Combination - Meropenem	0.885027	0.998477	no
N-Acetyl-L-alanine	Combination - Vancomycin	0.931651	0.998477	no
N-Acetyl-L-alanine	Meropenem - Vancomycin	0.998947	0.998477	no
N-acetyl-L-ornithine	Control - Vancomycin	0.0285759	0.149434	no
N-acetyl-L-ornithine	Control - Meropenem	0.257965	0.561527	no
N-acetyl-L-ornithine	Combination - Vancomycin	0.316029	0.652563	no
N-acetyl-L-ornithine	Combination - Control	0.617834	0.935996	no
N-acetyl-L-ornithine	Meropenem - Vancomycin	0.684801	0.935996	no
N-acetyl-L-ornithine	Combination - Meropenem	0.914241	0.998477	no
N-Acetylputrescine	Control - Meropenem	0.124638	0.375376	no
N-Acetylputrescine	Control - Vancomycin	0.195117	0.49558	no
N-Acetylputrescine	Combination - Meropenem	0.440697	0.806828	no
N-Acetylputrescine	Combination - Vancomycin	0.570848	0.935996	no
N-Acetylputrescine	Combination - Control	0.872913	0.998477	no
N-Acetylputrescine	Meropenem - Vancomycin	0.998036	0.998477	no
NAD+_pos	Combination - Control	0.00303659	0.0240353	yes
NAD+_pos	Combination - Meropenem	0.0192121	0.108999	no
NAD+_pos	Combination - Vancomycin	0.0386194	0.170338	no
NAD+_pos	Control - Vancomycin	0.813377	0.992317	no
NAD+_pos	Control - Meropenem	0.897549	0.998477	no
NAD+_pos	Meropenem - Vancomycin	0.996889	0.998477	no
N-carbamoyl-L-aspartate	Combination - Control	0.910805	0.998477	no
N-carbamoyl-L-aspartate	Combination - Meropenem	0.944719	0.998477	no
N-carbamoyl-L-aspartate	Combination - Vancomycin	0.945186	0.998477	no
N-carbamoyl-L-aspartate	Control - Vancomycin	0.999315	0.998477	no
N-carbamoyl-L-aspartate	Meropenem - Vancomycin	0.999342	0.998477	no
N-carbamoyl-L-aspartate	Control - Meropenem	1	0.998651	no
Ng,NG-dimethyl-L-arginine	Combination - Control	0.343108	0.677022	no
Ng,NG-dimethyl-L-arginine	Control - Meropenem	0.37168	0.708649	no
Ng,NG-dimethyl-L-arginine	Control - Vancomycin	0.4325	0.795178	no
Ng,NG-dimethyl-L-arginine	Combination - Meropenem	0.999381	0.998477	no
Ng,NG-dimethyl-L-arginine	Combination - Vancomycin	0.999894	0.998477	no
Ng,NG-dimethyl-L-arginine	Meropenem - Vancomycin	0.99994	0.998477	no
nicotinamide	Combination - Control	0.642654	0.935996	no
nicotinamide	Combination - Meropenem	0.864956	0.998477	no
nicotinamide	Combination - Vancomycin	0.914462	0.998477	no
nicotinamide	Control - Meropenem	0.958903	0.998477	no
nicotinamide	Control - Vancomycin	0.977129	0.998477	no
nicotinamide	Meropenem - Vancomycin	0.993973	0.998477	no
O-acetyl-L-serine	Combination - Meropenem	0.58077	0.935996	no
O-acetyl-L-serine	Combination - Control	0.766721	0.992317	no
O-acetyl-L-serine	Meropenem - Vancomycin	0.836181	0.992317	no
O-acetyl-L-serine	Combination - Vancomycin	0.948805	0.998477	no
O-acetyl-L-serine	Control - Meropenem	0.970447	0.998477	no
O-acetyl-L-serine	Control - Vancomycin	0.992518	0.998477	no
ornithine	Combination - Control	0.561706	0.935996	no
ornithine	Control - Vancomycin	0.676214	0.935996	no
ornithine	Control - Meropenem	0.733061	0.973026	no
ornithine	Combination - Meropenem	0.992056	0.998477	no
ornithine	Combination - Vancomycin	0.99875	0.998477	no
ornithine	Meropenem - Vancomycin	0.999317	0.998477	no
phenylalanine	Combination - Control	0.561148	0.935996	no
phenylalanine	Control - Meropenem	0.6312	0.935996	no
phenylalanine	Control - Vancomycin	0.642968	0.935996	no
phenylalanine	Combination - Meropenem	0.998403	0.998477	no
phenylalanine	Combination - Vancomycin	0.998885	0.998477	no
phenylalanine	Meropenem - Vancomycin	0.999997	0.998477	no
Phenylpropiolic acid	Control - Vancomycin	0.48115	0.847189	no
Phenylpropiolic acid	Combination - Vancomycin	0.736682	0.973026	no
Phenylpropiolic acid	Control - Meropenem	0.806178	0.992317	no
Phenylpropiolic acid	Combination - Control	0.940125	0.998477	no
Phenylpropiolic acid	Combination - Meropenem	0.966071	0.998477	no
Phenylpropiolic acid	Meropenem - Vancomycin	0.97259	0.998477	no
Phosphorylcholine	Control - Vancomycin	0.0122182	0.075658	no
Phosphorylcholine	Control - Meropenem	0.034344	0.162168	no
Phosphorylcholine	Combination - Control	0.21329	0.518147	no
Phosphorylcholine	Combination - Vancomycin	0.54268	0.930733	no
Phosphorylcholine	Combination - Meropenem	0.818272	0.992317	no
Phosphorylcholine	Meropenem - Vancomycin	0.960298	0.998477	no
p-hydroxybenzoate	Combination - Vancomycin	0.826475	0.992317	no
p-hydroxybenzoate	Combination - Control	0.867496	0.998477	no
p-hydroxybenzoate	Combination - Meropenem	0.959237	0.998477	no
p-hydroxybenzoate	Control - Meropenem	0.981895	0.998477	no
p-hydroxybenzoate	Control - Vancomycin	0.99277	0.998477	no
p-hydroxybenzoate	Meropenem - Vancomycin	0.999538	0.998477	no
proline	Control - Vancomycin	0.62876	0.935996	no
proline	Combination - Vancomycin	0.794865	0.992317	no
proline	Control - Meropenem	0.838403	0.992317	no
proline	Combination - Control	0.949026	0.998477	no
proline	Combination - Meropenem	0.980921	0.998477	no
proline	Meropenem - Vancomycin	0.98959	0.998477	no
purine	Combination - Control	0.927929	0.998477	no
purine	Combination - Meropenem	0.958699	0.998477	no
purine	Combination - Vancomycin	0.969128	0.998477	no
purine	Control - Meropenem	0.998371	0.998477	no
purine	Control - Vancomycin	0.999449	0.998477	no
purine	Meropenem - Vancomycin	0.999953	0.998477	no
riboflavin	Control - Vancomycin	0.29564	0.626499	no
riboflavin	Combination - Control	0.414949	0.768967	no
riboflavin	Control - Meropenem	0.602123	0.935996	no
riboflavin	Combination - Meropenem	0.938767	0.998477	no
riboflavin	Combination - Vancomycin	0.989322	0.998477	no
riboflavin	Meropenem - Vancomycin	0.992831	0.998477	no
S-adenosyl-L-homoCysteine	Combination - Control	0.55219	0.935996	no
S-adenosyl-L-homoCysteine	Control - Meropenem	0.557635	0.935996	no
S-adenosyl-L-homoCysteine	Combination - Vancomycin	0.784324	0.992317	no
S-adenosyl-L-homoCysteine	Meropenem - Vancomycin	0.78895	0.992317	no
S-adenosyl-L-homoCysteine	Combination - Meropenem	0.984629	0.998477	no
S-adenosyl-L-homoCysteine	Control - Vancomycin	1	0.998477	no
S-adenosyl-L-methionine	Control - Vancomycin	0.469342	0.833937	no
S-adenosyl-L-methionine	Meropenem - Vancomycin	0.497023	0.865577	no
S-adenosyl-L-methionine	Combination - Control	0.688929	0.935996	no
S-adenosyl-L-methionine	Combination - Meropenem	0.717258	0.966815	no
S-adenosyl-L-methionine	Combination - Vancomycin	0.979728	0.998477	no
S-adenosyl-L-methionine	Control - Meropenem	0.99996	0.998477	no
sarcosine	Control - Vancomycin	0.660023	0.935996	no
sarcosine	Combination - Vancomycin	0.740556	0.976853	no
sarcosine	Combination - Control	0.896426	0.998477	no
sarcosine	Combination - Meropenem	0.942965	0.998477	no
sarcosine	Control - Meropenem	0.964861	0.998477	no
sarcosine	Meropenem - Vancomycin	0.99902	0.998477	no
serine	Combination - Control	0.81603	0.992317	no
serine	Control - Vancomycin	0.845733	0.992317	no
serine	Combination - Meropenem	0.936858	0.998477	no
serine	Combination - Vancomycin	0.989304	0.998477	no
serine	Control - Meropenem	0.995305	0.998477	no
serine	Meropenem - Vancomycin	0.999795	0.998477	no
S-methyl-5-thioadenosine	Combination - Vancomycin	0.805978	0.992317	no
S-methyl-5-thioadenosine	Control - Vancomycin	0.849363	0.992317	no
S-methyl-5-thioadenosine	Combination - Control	0.861634	0.998477	no
S-methyl-5-thioadenosine	Combination - Meropenem	0.999401	0.998477	no
S-methyl-5-thioadenosine	Control - Meropenem	0.99973	0.998477	no
S-methyl-5-thioadenosine	Meropenem - Vancomycin	0.999992	0.998477	no
spermine	Control - Meropenem	0.0128543	0.075658	no
spermine	Combination - Control	0.0280263	0.149434	no
spermine	Control - Vancomycin	0.0478771	0.179371	no
spermine	Combination - Meropenem	0.968846	0.998477	no
spermine	Combination - Vancomycin	0.989323	0.998477	no
spermine	Meropenem - Vancomycin	0.998812	0.998477	no
taurine	Combination - Control	0.97826	0.998477	no
taurine	Combination - Meropenem	0.988633	0.998477	no
taurine	Combination - Vancomycin	0.993378	0.998477	no
taurine	Control - Meropenem	0.997843	0.998477	no
taurine	Control - Vancomycin	0.999061	0.998477	no
taurine	Meropenem - Vancomycin	0.999748	0.998477	no
thiamine	Control - Vancomycin	0.227321	0.52333	no
thiamine	Combination - Vancomycin	0.656521	0.935996	no
thiamine	Meropenem - Vancomycin	0.671541	0.935996	no
thiamine	Combination - Control	0.836855	0.992317	no
thiamine	Control - Meropenem	0.848873	0.992317	no
thiamine	Combination - Meropenem	0.999994	0.998477	no
threonine	Combination - Control	0.937587	0.998477	no
threonine	Combination - Meropenem	0.978231	0.998477	no
threonine	Combination - Vancomycin	0.979061	0.998477	no
threonine	Control - Meropenem	0.996324	0.998477	no
threonine	Control - Vancomycin	0.997854	0.998477	no
threonine	Meropenem - Vancomycin	0.998191	0.998477	no
thymine	Combination - Vancomycin	0.680096	0.935996	no
thymine	Control - Vancomycin	0.757247	0.990049	no
thymine	Combination - Meropenem	0.765374	0.992317	no
thymine	Control - Meropenem	0.83603	0.992317	no
thymine	Combination - Control	0.998149	0.998477	no
thymine	Meropenem - Vancomycin	0.999097	0.998477	no
trehalose-sucrose	Meropenem - Vancomycin	0.532273	0.912952	no
trehalose-sucrose	Combination - Vancomycin	0.613065	0.935996	no
trehalose-sucrose	Control - Meropenem	0.638704	0.935996	no
trehalose-sucrose	Combination - Control	0.720484	0.968699	no
trehalose-sucrose	Combination - Meropenem	0.997987	0.998477	no
trehalose-sucrose	Control - Vancomycin	0.99841	0.998477	no
tryptophan_B	Control - Meropenem	0.628957	0.935996	no
tryptophan_B	Meropenem - Vancomycin	0.690586	0.935996	no
tryptophan_B	Combination - Control	0.890728	0.998477	no
tryptophan_B	Combination - Meropenem	0.961071	0.998477	no
tryptophan_B	Combination - Vancomycin	0.976893	0.998477	no
tryptophan_B	Control - Vancomycin	0.99988	0.998477	no
tyrosine	Combination - Control	0.89367	0.998477	no
tyrosine	Combination - Meropenem	0.909373	0.998477	no
tyrosine	Combination - Vancomycin	0.940072	0.998477	no
tyrosine	Control - Meropenem	0.999414	0.998477	no
tyrosine	Control - Vancomycin	0.999835	0.998477	no
tyrosine	Meropenem - Vancomycin	0.999974	0.998477	no
UDP-D-glucose	Control - Vancomycin	0.2249	0.52333	no
UDP-D-glucose	Combination - Vancomycin	0.585727	0.935996	no
UDP-D-glucose	Control - Meropenem	0.66569	0.935996	no
UDP-D-glucose	Combination - Control	0.83855	0.992317	no
UDP-D-glucose	Combination - Meropenem	0.890592	0.998477	no
UDP-D-glucose	Meropenem - Vancomycin	0.97103	0.998477	no
Uric acid	Combination - Meropenem	0.789052	0.992317	no
Uric acid	Combination - Vancomycin	0.837355	0.992317	no
Uric acid	Combination - Control	0.935833	0.998477	no
Uric acid	Control - Meropenem	0.985696	0.998477	no
Uric acid	Control - Vancomycin	0.993332	0.998477	no
Uric acid	Meropenem - Vancomycin	0.999875	0.998477	no
valine	Combination - Control	0.913614	0.998477	no
valine	Combination - Meropenem	0.921449	0.998477	no
valine	Combination - Vancomycin	0.94432	0.998477	no
valine	Control - Meropenem	0.949732	0.998477	no
valine	Control - Vancomycin	0.99966	0.998477	no
valine	Meropenem - Vancomycin	1	0.998477	no
