## Supplementary material for "Early-life vancomycin and meropenem treatment exert distinct effects on microbiota-gut-brain axis signalling in zebrafish larvae": Table S3

### Sheet: Table S3 - bodies
Table S3. Metabolite alterations in body samples of antibiotic-treated zebrafish larvae
Metabolite	Comparison	Tukey p	BH q	Sig. after correction
1-Methyladenosine	Control - Vancomycin	0.175482	0.197577	no
1-Methyladenosine	Combination - Control	0.375967	0.333609	no
1-Methyladenosine	Meropenem - Vancomycin	0.632034	0.488979	no
1-Methyladenosine	Combination - Meropenem	0.86476	0.677727	no
1-Methyladenosine	Combination - Vancomycin	0.871441	0.680333	no
1-Methyladenosine	Control - Meropenem	0.96633	0.78748	no
1-Methyl-Histidine	Control - Vancomycin	0.67718	0.517655	no
1-Methyl-Histidine	Combination - Control	0.762297	0.576443	no
1-Methyl-Histidine	Combination - Meropenem	0.898809	0.696531	no
1-Methyl-Histidine	Combination - Vancomycin	0.965025	0.785071	no
1-Methyl-Histidine	Control - Meropenem	0.991761	0.863564	no
1-Methyl-Histidine	Meropenem - Vancomycin	0.99704	0.903398	no
2-Aminooctanoic acid	Control - Meropenem	0.22119	0.224432	no
2-Aminooctanoic acid	Combination - Meropenem	0.521424	0.424349	no
2-Aminooctanoic acid	Meropenem - Vancomycin	0.564977	0.447382	no
2-Aminooctanoic acid	Combination - Control	0.88329	0.69226	no
2-Aminooctanoic acid	Combination - Vancomycin	0.90231	0.702088	no
2-Aminooctanoic acid	Control - Vancomycin	0.92415	0.7234	no
5-methoxytryptophan	Combination - Control	0.423299	0.365361	no
5-methoxytryptophan	Combination - Meropenem	0.465589	0.389855	no
5-methoxytryptophan	Combination - Vancomycin	0.82791	0.64093	no
5-methoxytryptophan	Control - Meropenem	0.864294	0.677727	no
5-methoxytryptophan	Control - Vancomycin	0.880885	0.691864	no
5-methoxytryptophan	Meropenem - Vancomycin	0.999829	0.955831	no
7-methylguanosine	Combination - Control	0.67699	0.517655	no
7-methylguanosine	Combination - Meropenem	0.908403	0.711063	no
7-methylguanosine	Combination - Vancomycin	0.934512	0.737056	no
7-methylguanosine	Control - Meropenem	0.94065	0.742466	no
7-methylguanosine	Control - Vancomycin	0.962005	0.777424	no
7-methylguanosine	Meropenem - Vancomycin	0.999576	0.944684	no
Acetylcarnitine DL	Combination - Control	0.244119	0.245473	no
Acetylcarnitine DL	Combination - Meropenem	0.362514	0.333609	no
Acetylcarnitine DL	Combination - Vancomycin	0.467997	0.389855	no
Acetylcarnitine DL	Control - Meropenem	0.631226	0.488979	no
Acetylcarnitine DL	Control - Vancomycin	0.952679	0.765758	no
Acetylcarnitine DL	Meropenem - Vancomycin	0.993197	0.86932	no
Acetyllysine	Control - Vancomycin	0.467778	0.389855	no
Acetyllysine	Combination - Control	0.81839	0.637021	no
Acetyllysine	Meropenem - Vancomycin	0.867393	0.678679	no
Acetyllysine	Combination - Meropenem	0.897395	0.696531	no
Acetyllysine	Combination - Vancomycin	0.956201	0.770654	no
Acetyllysine	Control - Meropenem	0.998829	0.927594	no
adenine	Combination - Vancomycin	0.614505	0.477228	no
adenine	Meropenem - Vancomycin	0.766586	0.580968	no
adenine	Combination - Control	0.920904	0.7234	no
adenine	Control - Vancomycin	0.92143	0.7234	no
adenine	Combination - Meropenem	0.986365	0.831688	no
adenine	Control - Meropenem	0.989365	0.843562	no
alanine	Control - Vancomycin	0.0314271	0.0649531	no
alanine	Control - Meropenem	0.06815	0.107853	no
alanine	Combination - Control	0.373924	0.333609	no
alanine	Combination - Meropenem	0.542655	0.440061	no
alanine	Combination - Vancomycin	0.619496	0.481404	no
alanine	Meropenem - Vancomycin	0.961986	0.777424	no
allantoate	Combination - Meropenem	0.0808553	0.117047	no
allantoate	Combination - Vancomycin	0.304824	0.289241	no
allantoate	Combination - Control	0.547103	0.443484	no
allantoate	Control - Meropenem	0.62093	0.481404	no
allantoate	Control - Vancomycin	0.84756	0.657865	no
allantoate	Meropenem - Vancomycin	0.94484	0.747493	no
aminoimidazole carboxamide ribonucleotide	Control - Vancomycin	0.563144	0.447382	no
aminoimidazole carboxamide ribonucleotide	Control - Meropenem	0.723823	0.555624	no
aminoimidazole carboxamide ribonucleotide	Combination - Control	0.899066	0.696531	no
aminoimidazole carboxamide ribonucleotide	Combination - Vancomycin	0.912503	0.714431	no
aminoimidazole carboxamide ribonucleotide	Combination - Meropenem	0.975829	0.808391	no
aminoimidazole carboxamide ribonucleotide	Meropenem - Vancomycin	0.992216	0.866297	no
AMP	Combination - Vancomycin	0.0658621	0.107853	no
AMP	Combination - Control	0.076336	0.115683	no
AMP	Combination - Meropenem	0.267134	0.262568	no
AMP	Meropenem - Vancomycin	0.839569	0.648481	no
AMP	Control - Meropenem	0.912444	0.714431	no
AMP	Control - Vancomycin	0.996595	0.900963	no
arginine	Control - Vancomycin	0.893101	0.696531	no
arginine	Control - Meropenem	0.898642	0.696531	no
arginine	Combination - Control	0.982825	0.826059	no
arginine	Combination - Meropenem	0.983481	0.826509	no
arginine	Combination - Vancomycin	0.985401	0.831688	no
arginine	Meropenem - Vancomycin	0.999999	0.991927	no
asparagine	Combination - Control	4.27203e-06	0.000375075	yes
asparagine	Control - Meropenem	1.2426e-05	0.000548623	yes
asparagine	Control - Vancomycin	0.00225236	0.0151837	yes
asparagine	Combination - Vancomycin	0.125055	0.15244	no
asparagine	Meropenem - Vancomycin	0.251056	0.249468	no
asparagine	Combination - Meropenem	0.980913	0.823755	no
aspartate	Combination - Vancomycin	0.00105265	0.00868475	yes
aspartate	Combination - Control	0.00308278	0.0174874	yes
aspartate	Combination - Meropenem	0.0391934	0.0761908	no
aspartate	Control - Meropenem	0.472641	0.389855	no
aspartate	Control - Vancomycin	0.720536	0.552935	no
aspartate	Meropenem - Vancomycin	0.976809	0.808391	no
betaine	Control - Vancomycin	0.00805093	0.0304143	yes
betaine	Combination - Vancomycin	0.0131876	0.0387432	yes
betaine	Meropenem - Vancomycin	0.139681	0.166298	no
betaine	Combination - Control	0.203306	0.220239	no
betaine	Combination - Meropenem	0.536337	0.43438	no
betaine	Control - Meropenem	0.997031	0.903398	no
biotin	Control - Vancomycin	0.069902	0.107853	no
biotin	Combination - Vancomycin	0.270011	0.264204	no
biotin	Control - Meropenem	0.501456	0.406462	no
biotin	Meropenem - Vancomycin	0.754037	0.567882	no
biotin	Combination - Control	0.87722	0.686103	no
biotin	Combination - Meropenem	0.894815	0.696531	no
Carbamoyl phosphate	Combination - Control	0.000563357	0.00572883	yes
Carbamoyl phosphate	Control - Meropenem	0.0238994	0.0529599	no
Carbamoyl phosphate	Control - Vancomycin	0.0910788	0.126109	no
Carbamoyl phosphate	Combination - Vancomycin	0.217716	0.221888	no
Carbamoyl phosphate	Meropenem - Vancomycin	0.670637	0.517655	no
Carbamoyl phosphate	Combination - Meropenem	0.886124	0.694763	no
carnitine	Meropenem - Vancomycin	0.847836	0.657865	no
carnitine	Combination - Control	0.881949	0.692129	no
carnitine	Combination - Meropenem	0.937787	0.73972	no
carnitine	Combination - Vancomycin	0.9945	0.877412	no
carnitine	Control - Meropenem	0.998319	0.921419	no
carnitine	Control - Vancomycin	0.999799	0.955806	no
cholesteryl sulfate	Combination - Control	0.677625	0.517655	no
cholesteryl sulfate	Combination - Vancomycin	0.750814	0.565368	no
cholesteryl sulfate	Control - Meropenem	0.928425	0.723778	no
cholesteryl sulfate	Meropenem - Vancomycin	0.955061	0.770289	no
cholesteryl sulfate	Combination - Meropenem	0.955131	0.770289	no
cholesteryl sulfate	Control - Vancomycin	0.99992	0.963653	no
citrulline	Combination - Control	0.477427	0.389855	no
citrulline	Combination - Meropenem	0.675766	0.517655	no
citrulline	Combination - Vancomycin	0.739717	0.560209	no
citrulline	Control - Meropenem	0.972504	0.803358	no
citrulline	Control - Vancomycin	0.994972	0.881759	no
citrulline	Meropenem - Vancomycin	0.998328	0.921419	no
CMP	Combination - Meropenem	0.20068	0.219873	no
CMP	Control - Meropenem	0.247684	0.248026	no
CMP	Combination - Control	0.350854	0.327032	no
CMP	Combination - Vancomycin	0.985932	0.831688	no
CMP	Control - Vancomycin	0.988787	0.841523	no
CMP	Meropenem - Vancomycin	1	0.995187	no
Creatinine	Control - Meropenem	0.0776842	0.116393	no
Creatinine	Control - Vancomycin	0.174687	0.197577	no
Creatinine	Combination - Vancomycin	0.342776	0.319268	no
Creatinine	Combination - Control	0.606721	0.475325	no
Creatinine	Combination - Meropenem	0.826609	0.64093	no
Creatinine	Meropenem - Vancomycin	0.952504	0.765758	no
cystathionine	Combination - Meropenem	0.0910925	0.126109	no
cystathionine	Combination - Vancomycin	0.180671	0.200907	no
cystathionine	Combination - Control	0.410979	0.356754	no
cystathionine	Control - Meropenem	0.633071	0.488979	no
cystathionine	Control - Vancomycin	0.778227	0.594008	no
cystathionine	Meropenem - Vancomycin	0.982511	0.826059	no
cytidine	Combination - Vancomycin	0.384628	0.334311	no
cytidine	Combination - Meropenem	0.608335	0.475375	no
cytidine	Combination - Control	0.658994	0.514756	no
cytidine	Control - Meropenem	0.876209	0.685989	no
cytidine	Control - Vancomycin	0.961417	0.777424	no
cytidine	Meropenem - Vancomycin	0.969615	0.797723	no
cytosine	Combination - Control	0.0246271	0.0529599	no
cytosine	Combination - Meropenem	0.0497053	0.0904173	no
cytosine	Combination - Vancomycin	0.0912727	0.126109	no
cytosine	Control - Meropenem	0.170509	0.196239	no
cytosine	Control - Vancomycin	0.890691	0.695252	no
cytosine	Meropenem - Vancomycin	0.988897	0.841523	no
dAMP	Control - Vancomycin	0.714462	0.551497	no
dAMP	Combination - Control	0.727257	0.558054	no
dAMP	Meropenem - Vancomycin	0.925008	0.7234	no
dAMP	Combination - Meropenem	0.926194	0.7234	no
dAMP	Combination - Vancomycin	0.969973	0.797723	no
dAMP	Control - Meropenem	0.999978	0.978799	no
deoxyadenosine	Combination - Vancomycin	0.353794	0.32856	no
deoxyadenosine	Combination - Control	0.612826	0.477228	no
deoxyadenosine	Meropenem - Vancomycin	0.660594	0.514797	no
deoxyadenosine	Control - Meropenem	0.945467	0.747493	no
deoxyadenosine	Combination - Meropenem	0.965304	0.785071	no
deoxyadenosine	Control - Vancomycin	0.999795	0.955806	no
D-glucosamine-1-phosphate	Meropenem - Vancomycin	0.0346577	0.0693992	no
D-glucosamine-1-phosphate	Control - Vancomycin	0.207287	0.221107	no
D-glucosamine-1-phosphate	Combination - Meropenem	0.376355	0.333609	no
D-glucosamine-1-phosphate	Combination - Control	0.555143	0.447382	no
D-glucosamine-1-phosphate	Combination - Vancomycin	0.800193	0.616273	no
D-glucosamine-1-phosphate	Control - Meropenem	0.888363	0.694763	no
dimethylglycine	Combination - Meropenem	0.439708	0.378838	no
dimethylglycine	Combination - Vancomycin	0.481224	0.392368	no
dimethylglycine	Control - Meropenem	0.824965	0.64093	no
dimethylglycine	Control - Vancomycin	0.856776	0.673028	no
dimethylglycine	Combination - Control	0.940822	0.742466	no
dimethylglycine	Meropenem - Vancomycin	0.99987	0.957109	no
DL-Pipecolic acid	Control - Meropenem	0.000623212	0.00572883	yes
DL-Pipecolic acid	Combination - Control	0.0135493	0.0387432	yes
DL-Pipecolic acid	Control - Vancomycin	0.01558	0.0405717	yes
DL-Pipecolic acid	Combination - Meropenem	0.210706	0.221888	no
DL-Pipecolic acid	Meropenem - Vancomycin	0.53116	0.43011	no
DL-Pipecolic acid	Combination - Vancomycin	0.635375	0.489964	no
glutathione	Combination - Meropenem	0.00621454	0.0241818	yes
glutathione	Combination - Vancomycin	0.0120036	0.0378966	yes
glutathione	Control - Meropenem	0.0467279	0.0859978	no
glutathione	Control - Vancomycin	0.090401	0.126109	no
glutathione	Combination - Control	0.826258	0.64093	no
glutathione	Meropenem - Vancomycin	0.9712	0.801452	no
Glycerophosphocholine	Combination - Control	0.0156404	0.0405717	yes
Glycerophosphocholine	Control - Meropenem	0.0293247	0.0615332	no
Glycerophosphocholine	Control - Vancomycin	0.234959	0.236045	no
Glycerophosphocholine	Combination - Vancomycin	0.52949	0.430088	no
Glycerophosphocholine	Meropenem - Vancomycin	0.750808	0.565368	no
Glycerophosphocholine	Combination - Meropenem	0.974233	0.808391	no
GMP	Combination - Vancomycin	0.10737	0.139519	no
GMP	Combination - Control	0.48536	0.39528	no
GMP	Combination - Meropenem	0.564537	0.447382	no
GMP	Control - Meropenem	0.68351	0.52357	no
GMP	Control - Vancomycin	0.755248	0.567882	no
GMP	Meropenem - Vancomycin	0.999198	0.935831	no
guanine	Combination - Control	0.000584531	0.00572883	yes
guanine	Control - Vancomycin	0.0523743	0.092719	no
guanine	Combination - Meropenem	0.103616	0.137048	no
guanine	Meropenem - Vancomycin	0.303847	0.289241	no
guanine	Control - Meropenem	0.335703	0.312733	no
guanine	Combination - Vancomycin	0.998435	0.921419	no
guanosine	Combination - Control	0.128033	0.155022	no
guanosine	Combination - Meropenem	0.207159	0.221107	no
guanosine	Control - Vancomycin	0.29405	0.280103	no
guanosine	Meropenem - Vancomycin	0.443974	0.381907	no
guanosine	Combination - Vancomycin	0.959845	0.777424	no
guanosine	Control - Meropenem	0.982211	0.826059	no
histidine	Combination - Control	0.00425948	0.0194856	yes
histidine	Combination - Meropenem	0.0685811	0.107853	no
histidine	Combination - Vancomycin	0.0804665	0.117047	no
histidine	Control - Meropenem	0.574259	0.451979	no
histidine	Control - Vancomycin	0.589564	0.46192	no
histidine	Meropenem - Vancomycin	0.589629	0.46192	no
hydroxyproline	Control - Vancomycin	0.000175261	0.00226099	yes
hydroxyproline	Control - Meropenem	0.00503551	0.0204059	yes
hydroxyproline	Combination - Control	0.0111265	0.0378966	yes
hydroxyproline	Combination - Vancomycin	0.406512	0.353461	no
hydroxyproline	Combination - Meropenem	0.596852	0.466942	no
hydroxyproline	Meropenem - Vancomycin	0.988607	0.841523	no
hypoxanthine	Combination - Control	0.326985	0.306188	no
hypoxanthine	Combination - Meropenem	0.334136	0.312733	no
hypoxanthine	Combination - Vancomycin	0.459067	0.389855	no
hypoxanthine	Control - Meropenem	0.476198	0.389855	no
hypoxanthine	Control - Vancomycin	0.993912	0.872635	no
hypoxanthine	Meropenem - Vancomycin	0.999485	0.944684	no
Imidazoleacetic acid	Meropenem - Vancomycin	0.166232	0.194024	no
Imidazoleacetic acid	Combination - Vancomycin	0.282365	0.271685	no
Imidazoleacetic acid	Control - Vancomycin	0.576077	0.451979	no
Imidazoleacetic acid	Combination - Control	0.800659	0.616273	no
Imidazoleacetic acid	Combination - Meropenem	0.951255	0.764668	no
Imidazoleacetic acid	Control - Meropenem	0.976592	0.808391	no
IMP	Combination - Vancomycin	0.0236143	0.0529599	no
IMP	Combination - Control	0.0245533	0.0529599	no
IMP	Combination - Meropenem	0.0561577	0.0983312	no
IMP	Meropenem - Vancomycin	0.957443	0.771655	no
IMP	Control - Meropenem	0.982548	0.826059	no
IMP	Control - Vancomycin	0.998603	0.923524	no
indole	Combination - Control	0.092338	0.126109	no
indole	Combination - Meropenem	0.308547	0.28989	no
indole	Combination - Vancomycin	0.45558	0.389702	no
indole	Control - Meropenem	0.740724	0.560209	no
indole	Control - Vancomycin	0.872518	0.680333	no
indole	Meropenem - Vancomycin	0.992641	0.866992	no
indole B	Combination - Control	0.092338	0.126109	no
indole B	Combination - Meropenem	0.308547	0.28989	no
indole B	Combination - Vancomycin	0.45558	0.389702	no
indole B	Control - Meropenem	0.740724	0.560209	no
indole B	Control - Vancomycin	0.872518	0.680333	no
indole B	Meropenem - Vancomycin	0.992641	0.866992	no
inosine	Combination - Control	0.374851	0.333609	no
inosine	Combination - Vancomycin	0.472792	0.389855	no
inosine	Combination - Meropenem	0.717845	0.551497	no
inosine	Control - Meropenem	0.830978	0.64093	no
inosine	Control - Vancomycin	0.928037	0.723778	no
inosine	Meropenem - Vancomycin	0.993965	0.872635	no
leucine-isoleucine	Combination - Control	0.024315	0.0529599	no
leucine-isoleucine	Combination - Meropenem	0.10664	0.139519	no
leucine-isoleucine	Combination - Vancomycin	0.111548	0.141611	no
leucine-isoleucine	Control - Meropenem	0.37546	0.333609	no
leucine-isoleucine	Control - Vancomycin	0.858222	0.673823	no
leucine-isoleucine	Meropenem - Vancomycin	0.888677	0.694763	no
lysine	Combination - Control	4.27673e-05	0.00100282	yes
lysine	Control - Meropenem	5.28084e-05	0.00100282	yes
lysine	Control - Vancomycin	5.61648e-05	0.00100282	yes
lysine	Combination - Meropenem	0.999662	0.947132	no
lysine	Combination - Vancomycin	0.999843	0.955831	no
lysine	Meropenem - Vancomycin	0.999996	0.988364	no
methionine	Combination - Control	0.113018	0.141611	no
methionine	Combination - Meropenem	0.216069	0.221888	no
methionine	Combination - Vancomycin	0.362577	0.333609	no
methionine	Control - Meropenem	0.574872	0.451979	no
methionine	Control - Vancomycin	0.871222	0.680333	no
methionine	Meropenem - Vancomycin	0.983198	0.826509	no
Methylcysteine	Combination - Control	0.119885	0.148284	no
Methylcysteine	Combination - Meropenem	0.21746	0.221888	no
Methylcysteine	Combination - Vancomycin	0.363544	0.333609	no
Methylcysteine	Control - Meropenem	0.571228	0.451979	no
Methylcysteine	Control - Vancomycin	0.90479	0.705975	no
Methylcysteine	Meropenem - Vancomycin	0.972807	0.803358	no
methylnicotinamide	Control - Vancomycin	8.90849e-05	0.00133114	yes
methylnicotinamide	Meropenem - Vancomycin	0.00379721	0.0181758	yes
methylnicotinamide	Combination - Control	0.0693949	0.107853	no
methylnicotinamide	Combination - Meropenem	0.146608	0.172485	no
methylnicotinamide	Combination - Vancomycin	0.563698	0.447382	no
methylnicotinamide	Control - Meropenem	0.775234	0.592289	no
N6-Acetyl-L-lysine	Meropenem - Vancomycin	0.468392	0.389855	no
N6-Acetyl-L-lysine	Combination - Meropenem	0.718115	0.551497	no
N6-Acetyl-L-lysine	Control - Meropenem	0.820195	0.638128	no
N6-Acetyl-L-lysine	Combination - Control	0.955574	0.770289	no
N6-Acetyl-L-lysine	Combination - Vancomycin	0.976306	0.808391	no
N6-Acetyl-L-lysine	Control - Vancomycin	0.999279	0.93765	no
N-acetyl-glucosamine	Combination - Control	0.385491	0.334311	no
N-acetyl-glucosamine	Combination - Meropenem	0.733706	0.560209	no
N-acetyl-glucosamine	Combination - Vancomycin	0.749311	0.565368	no
N-acetyl-glucosamine	Control - Meropenem	0.908539	0.711063	no
N-acetyl-glucosamine	Control - Vancomycin	0.925481	0.7234	no
N-acetyl-glucosamine	Meropenem - Vancomycin	0.980497	0.823755	no
N-acetyl-glutamate	Control - Vancomycin	0.285276	0.273321	no
N-acetyl-glutamate	Combination - Control	0.372687	0.333609	no
N-acetyl-glutamate	Combination - Meropenem	0.593069	0.464213	no
N-acetyl-glutamate	Combination - Vancomycin	0.694773	0.532928	no
N-acetyl-glutamate	Control - Meropenem	0.969726	0.797723	no
N-acetyl-glutamate	Meropenem - Vancomycin	0.998015	0.918765	no
N-acetyl-glutamine	Combination - Vancomycin	0.00347963	0.0174874	yes
N-acetyl-glutamine	Control - Vancomycin	0.00506959	0.0204059	yes
N-acetyl-glutamine	Meropenem - Vancomycin	0.112565	0.141611	no
N-acetyl-glutamine	Combination - Control	0.43874	0.378838	no
N-acetyl-glutamine	Combination - Meropenem	0.526235	0.428154	no
N-acetyl-glutamine	Control - Meropenem	0.998843	0.927594	no
N-Acetyl-L-alanine	Control - Meropenem	0.00225131	0.0151837	yes
N-Acetyl-L-alanine	Control - Vancomycin	0.00315111	0.0174874	yes
N-Acetyl-L-alanine	Combination - Control	0.0096191	0.0352451	yes
N-Acetyl-L-alanine	Combination - Meropenem	0.883872	0.69226	no
N-Acetyl-L-alanine	Combination - Vancomycin	0.97526	0.808391	no
N-Acetyl-L-alanine	Meropenem - Vancomycin	0.986416	0.831688	no
N-acetyl-L-ornithine	Control - Vancomycin	0.894541	0.696531	no
N-acetyl-L-ornithine	Control - Meropenem	0.899065	0.696531	no
N-acetyl-L-ornithine	Combination - Vancomycin	0.980711	0.823755	no
N-acetyl-L-ornithine	Combination - Control	0.982462	0.826059	no
N-acetyl-L-ornithine	Meropenem - Vancomycin	0.985701	0.831688	no
N-acetyl-L-ornithine	Combination - Meropenem	0.999999	0.992134	no
N-Acetylputrescine	Control - Meropenem	0.38321	0.334311	no
N-Acetylputrescine	Control - Vancomycin	0.801398	0.616273	no
N-Acetylputrescine	Combination - Meropenem	0.831475	0.64093	no
N-Acetylputrescine	Combination - Vancomycin	0.867772	0.678679	no
N-Acetylputrescine	Combination - Control	0.925842	0.7234	no
N-Acetylputrescine	Meropenem - Vancomycin	0.997834	0.916334	no
NAD+_pos	Combination - Control	0.00335865	0.0174874	yes
NAD+_pos	Combination - Meropenem	0.00344905	0.0174874	yes
NAD+_pos	Combination - Vancomycin	0.0524293	0.092719	no
NAD+_pos	Control - Vancomycin	0.606177	0.475325	no
NAD+_pos	Control - Meropenem	0.705472	0.543726	no
NAD+_pos	Meropenem - Vancomycin	0.995927	0.89375	no
N-carbamoyl-L-aspartate	Combination - Control	0.0404557	0.0761908	no
N-carbamoyl-L-aspartate	Combination - Meropenem	0.132777	0.160007	no
N-carbamoyl-L-aspartate	Combination - Vancomycin	0.143948	0.170503	no
N-carbamoyl-L-aspartate	Control - Vancomycin	0.384833	0.334311	no
N-carbamoyl-L-aspartate	Meropenem - Vancomycin	0.88863	0.694763	no
N-carbamoyl-L-aspartate	Control - Meropenem	0.935713	0.738633	no
Ng,NG-dimethyl-L-arginine	Combination - Control	0.0121343	0.0378966	yes
Ng,NG-dimethyl-L-arginine	Control - Meropenem	0.098461	0.132389	no
Ng,NG-dimethyl-L-arginine	Control - Vancomycin	0.190626	0.2122	no
Ng,NG-dimethyl-L-arginine	Combination - Meropenem	0.56317	0.447382	no
Ng,NG-dimethyl-L-arginine	Combination - Vancomycin	0.704354	0.543726	no
Ng,NG-dimethyl-L-arginine	Meropenem - Vancomycin	0.732461	0.560209	no
nicotinamide	Combination - Control	0.0939582	0.127089	no
nicotinamide	Combination - Meropenem	0.252289	0.249468	no
nicotinamide	Combination - Vancomycin	0.474207	0.389855	no
nicotinamide	Control - Meropenem	0.728304	0.558054	no
nicotinamide	Control - Vancomycin	0.804578	0.617544	no
nicotinamide	Meropenem - Vancomycin	0.944303	0.747493	no
O-acetyl-L-serine	Combination - Meropenem	0.278265	0.26861	no
O-acetyl-L-serine	Combination - Control	0.37513	0.333609	no
O-acetyl-L-serine	Meropenem - Vancomycin	0.68626	0.525309	no
O-acetyl-L-serine	Combination - Vancomycin	0.804237	0.617544	no
O-acetyl-L-serine	Control - Meropenem	0.862178	0.677727	no
O-acetyl-L-serine	Control - Vancomycin	0.996743	0.901689	no
ornithine	Combination - Control	0.673051	0.517655	no
ornithine	Control - Vancomycin	0.791369	0.605895	no
ornithine	Control - Meropenem	0.934299	0.737056	no
ornithine	Combination - Meropenem	0.93924	0.741466	no
ornithine	Combination - Vancomycin	0.984324	0.830164	no
ornithine	Meropenem - Vancomycin	0.996261	0.897201	no
phenylalanine	Combination - Control	0.0600738	0.102582	no
phenylalanine	Control - Meropenem	0.164825	0.193904	no
phenylalanine	Control - Vancomycin	0.417182	0.360121	no
phenylalanine	Combination - Meropenem	0.674612	0.517655	no
phenylalanine	Combination - Vancomycin	0.750917	0.565368	no
phenylalanine	Meropenem - Vancomycin	0.927241	0.723778	no
Phenylpropiolic acid	Control - Vancomycin	0.436862	0.378838	no
Phenylpropiolic acid	Combination - Vancomycin	0.493871	0.399483	no
Phenylpropiolic acid	Control - Meropenem	0.788435	0.603174	no
Phenylpropiolic acid	Combination - Control	0.840635	0.648481	no
Phenylpropiolic acid	Combination - Meropenem	0.917422	0.719562	no
Phenylpropiolic acid	Meropenem - Vancomycin	0.999603	0.944684	no
Phosphorylcholine	Control - Vancomycin	0.0249882	0.0529599	no
Phosphorylcholine	Control - Meropenem	0.139383	0.166298	no
Phosphorylcholine	Combination - Control	0.490517	0.398159	no
Phosphorylcholine	Combination - Vancomycin	0.511163	0.416019	no
Phosphorylcholine	Combination - Meropenem	0.863238	0.677727	no
Phosphorylcholine	Meropenem - Vancomycin	0.911279	0.714431	no
p-hydroxybenzoate	Combination - Vancomycin	0.0114356	0.0378966	yes
p-hydroxybenzoate	Combination - Control	0.0244997	0.0529599	no
p-hydroxybenzoate	Combination - Meropenem	0.0386298	0.0761908	no
p-hydroxybenzoate	Control - Meropenem	0.0794857	0.117047	no
p-hydroxybenzoate	Control - Vancomycin	0.913079	0.714431	no
p-hydroxybenzoate	Meropenem - Vancomycin	0.988261	0.841523	no
proline	Control - Vancomycin	0.00112161	0.00868475	yes
proline	Combination - Vancomycin	0.0109126	0.0378966	yes
proline	Control - Meropenem	0.020367	0.0497563	yes
proline	Combination - Control	0.663574	0.514797	no
proline	Combination - Meropenem	0.812339	0.628614	no
proline	Meropenem - Vancomycin	0.993623	0.872318	no
purine	Combination - Control	0.552927	0.447382	no
purine	Combination - Meropenem	0.612949	0.477228	no
purine	Combination - Vancomycin	0.781752	0.596538	no
purine	Control - Meropenem	0.834805	0.643866	no
purine	Control - Vancomycin	0.971655	0.80168	no
purine	Meropenem - Vancomycin	0.9996	0.944684	no
riboflavin	Control - Vancomycin	0.0172297	0.0427271	yes
riboflavin	Combination - Control	0.0650911	0.107853	no
riboflavin	Control - Meropenem	0.0692814	0.107853	no
riboflavin	Combination - Meropenem	0.942394	0.745396	no
riboflavin	Combination - Vancomycin	0.97615	0.808391	no
riboflavin	Meropenem - Vancomycin	0.999381	0.940841	no
S-adenosyl-L-homoCysteine	Combination - Control	0.0417224	0.0774057	no
S-adenosyl-L-homoCysteine	Control - Meropenem	0.172113	0.196616	no
S-adenosyl-L-homoCysteine	Combination - Vancomycin	0.214702	0.221888	no
S-adenosyl-L-homoCysteine	Meropenem - Vancomycin	0.832058	0.64093	no
S-adenosyl-L-homoCysteine	Combination - Meropenem	0.890065	0.695252	no
S-adenosyl-L-homoCysteine	Control - Vancomycin	0.999196	0.935831	no
S-adenosyl-L-methionine	Control - Vancomycin	0.0138268	0.0387432	yes
S-adenosyl-L-methionine	Meropenem - Vancomycin	0.0138688	0.0387432	yes
S-adenosyl-L-methionine	Combination - Control	0.253324	0.249468	no
S-adenosyl-L-methionine	Combination - Meropenem	0.28881	0.275695	no
S-adenosyl-L-methionine	Combination - Vancomycin	0.491102	0.398159	no
S-adenosyl-L-methionine	Control - Meropenem	0.997756	0.916334	no
sarcosine	Control - Vancomycin	0.0401348	0.0761908	no
sarcosine	Combination - Vancomycin	0.119258	0.148284	no
sarcosine	Combination - Control	0.275032	0.26843	no
sarcosine	Combination - Meropenem	0.584529	0.459551	no
sarcosine	Control - Meropenem	0.739195	0.560209	no
sarcosine	Meropenem - Vancomycin	0.920773	0.7234	no
serine	Combination - Control	0.213472	0.221888	no
serine	Control - Vancomycin	0.477393	0.389855	no
serine	Combination - Meropenem	0.692392	0.531656	no
serine	Combination - Vancomycin	0.778878	0.594008	no
serine	Control - Meropenem	0.925912	0.7234	no
serine	Meropenem - Vancomycin	0.9848	0.831495	no
S-methyl-5-thioadenosine	Combination - Vancomycin	0.160109	0.189223	no
S-methyl-5-thioadenosine	Control - Vancomycin	0.228516	0.229932	no
S-methyl-5-thioadenosine	Combination - Control	0.562477	0.447382	no
S-methyl-5-thioadenosine	Combination - Meropenem	0.838733	0.648481	no
S-methyl-5-thioadenosine	Control - Meropenem	0.892454	0.696531	no
S-methyl-5-thioadenosine	Meropenem - Vancomycin	0.999847	0.955831	no
spermine	Control - Meropenem	0.558821	0.447382	no
spermine	Combination - Control	0.717213	0.551497	no
spermine	Control - Vancomycin	0.734986	0.560209	no
spermine	Combination - Meropenem	0.985185	0.831688	no
spermine	Combination - Vancomycin	0.988468	0.841523	no
spermine	Meropenem - Vancomycin	0.99999	0.983554	no
taurine	Combination - Control	0.101642	0.135641	no
taurine	Combination - Meropenem	0.167662	0.194177	no
taurine	Combination - Vancomycin	0.277222	0.26861	no
taurine	Control - Meropenem	0.414507	0.35894	no
taurine	Control - Vancomycin	0.915442	0.716472	no
taurine	Meropenem - Vancomycin	0.992955	0.868519	no
thiamine	Control - Vancomycin	0.109341	0.140863	no
thiamine	Combination - Vancomycin	0.377873	0.333609	no
thiamine	Meropenem - Vancomycin	0.637133	0.490259	no
thiamine	Combination - Control	0.663015	0.514797	no
thiamine	Control - Meropenem	0.93802	0.73972	no
thiamine	Combination - Meropenem	0.957511	0.771655	no
threonine	Combination - Control	0.0152963	0.0405717	yes
threonine	Combination - Meropenem	0.17737	0.198321	no
threonine	Combination - Vancomycin	0.20053	0.219873	no
threonine	Control - Meropenem	0.576757	0.451979	no
threonine	Control - Vancomycin	0.648532	0.502992	no
threonine	Meropenem - Vancomycin	0.830634	0.64093	no
thymine	Combination - Vancomycin	0.32129	0.301299	no
thymine	Control - Vancomycin	0.400964	0.348897	no
thymine	Combination - Meropenem	0.785668	0.60075	no
thymine	Control - Meropenem	0.828406	0.64093	no
thymine	Combination - Control	0.865298	0.677727	no
thymine	Meropenem - Vancomycin	0.99847	0.921419	no
trehalose-sucrose	Meropenem - Vancomycin	0.922663	0.7234	no
trehalose-sucrose	Combination - Vancomycin	0.944921	0.747493	no
trehalose-sucrose	Control - Meropenem	0.960587	0.777424	no
trehalose-sucrose	Combination - Control	0.97648	0.808391	no
trehalose-sucrose	Combination - Meropenem	0.998906	0.927944	no
trehalose-sucrose	Control - Vancomycin	0.999577	0.944684	no
tryptophan_B	Control - Meropenem	0.0583937	0.101006	no
tryptophan_B	Meropenem - Vancomycin	0.123472	0.151777	no
tryptophan_B	Combination - Control	0.377998	0.333609	no
tryptophan_B	Combination - Meropenem	0.624459	0.483909	no
tryptophan_B	Combination - Vancomycin	0.711694	0.550452	no
tryptophan_B	Control - Vancomycin	0.961991	0.777424	no
tyrosine	Combination - Control	0.0687189	0.107853	no
tyrosine	Combination - Meropenem	0.198771	0.219873	no
tyrosine	Combination - Vancomycin	0.386784	0.334311	no
tyrosine	Control - Meropenem	0.739162	0.560209	no
tyrosine	Control - Vancomycin	0.747095	0.565368	no
tyrosine	Meropenem - Vancomycin	0.915355	0.716472	no
UDP-D-glucose	Control - Vancomycin	0.032756	0.0665875	no
UDP-D-glucose	Combination - Vancomycin	0.075925	0.115683	no
UDP-D-glucose	Control - Meropenem	0.266059	0.262568	no
UDP-D-glucose	Combination - Control	0.470699	0.389855	no
UDP-D-glucose	Combination - Meropenem	0.671788	0.517655	no
UDP-D-glucose	Meropenem - Vancomycin	0.97907	0.818781	no
Uric acid	Combination - Meropenem	0.20379	0.220239	no
Uric acid	Combination - Vancomycin	0.223301	0.225299	no
Uric acid	Combination - Control	0.468503	0.389855	no
Uric acid	Control - Meropenem	0.519651	0.424211	no
Uric acid	Control - Vancomycin	0.93785	0.73972	no
Uric acid	Meropenem - Vancomycin	0.998393	0.921419	no
valine	Combination - Control	0.00497216	0.0204059	yes
valine	Combination - Meropenem	0.0161535	0.0409223	yes
valine	Combination - Vancomycin	0.214634	0.221888	no
valine	Control - Meropenem	0.312763	0.29302	no
valine	Control - Vancomycin	0.44662	0.383042	no
valine	Meropenem - Vancomycin	0.963305	0.780695	no
