## Supplementary material for "Early-life vancomycin and meropenem treatment exert distinct effects on microbiota-gut-brain axis signalling in zebrafish larvae": Table S4

### Sheet: Table S4 - bodies
Table S4. Neurotransmitter alterations in body samples of antibiotic-treated zebrafish larvae
Metabolite	Comparison	Tukey p	Significant
3-Methoxytyramine	Control-Combination	0.997322	no
3-Methoxytyramine	Meropenem-Combination	0.991353	no
3-Methoxytyramine	Vancomycin-Combination	0.997313	no
3-Methoxytyramine	Meropenem-Control	0.965488	no
3-Methoxytyramine	Vancomycin-Control	0.981151	no
3-Methoxytyramine	Vancomycin-Meropenem	0.999689	no
5-Hydroxyindoleacetic acid	Control-Combination	0.891076	no
5-Hydroxyindoleacetic acid	Meropenem-Combination	0.99601	no
5-Hydroxyindoleacetic acid	Vancomycin-Combination	0.949232	no
5-Hydroxyindoleacetic acid	Meropenem-Control	0.957772	no
5-Hydroxyindoleacetic acid	Vancomycin-Control	0.996818	no
5-Hydroxyindoleacetic acid	Vancomycin-Meropenem	0.989029	no
5-hydroxytryptamine	Control-Combination	0.665657	no
5-hydroxytryptamine	Meropenem-Combination	0.680629	no
5-hydroxytryptamine	Vancomycin-Combination	0.985323	no
5-hydroxytryptamine	Meropenem-Control	0.14417	no
5-hydroxytryptamine	Vancomycin-Control	0.465472	no
5-hydroxytryptamine	Vancomycin-Meropenem	0.866851	no
Acetylcholine	Control-Combination	0.965603	no
Acetylcholine	Meropenem-Combination	0.998758	no
Acetylcholine	Vancomycin-Combination	0.999292	no
Acetylcholine	Meropenem-Control	0.987841	no
Acetylcholine	Vancomycin-Control	0.985002	no
Acetylcholine	Vancomycin-Meropenem	0.999994	no
Adenosine	Control-Combination	0.999341	no
Adenosine	Meropenem-Combination	0.990354	no
Adenosine	Vancomycin-Combination	0.663291	no
Adenosine	Meropenem-Control	0.977097	no
Adenosine	Vancomycin-Control	0.772741	no
Adenosine	Vancomycin-Meropenem	0.478992	no
Choline	Control-Combination	0.992667	no
Choline	Meropenem-Combination	0.900628	no
Choline	Vancomycin-Combination	0.831413	no
Choline	Meropenem-Control	0.792451	no
Choline	Vancomycin-Control	0.952497	no
Choline	Vancomycin-Meropenem	0.427744	no
Dopamine	Control-Combination	0.94156	no
Dopamine	Meropenem-Combination	0.828157	no
Dopamine	Vancomycin-Combination	0.998641	no
Dopamine	Meropenem-Control	0.995072	no
Dopamine	Vancomycin-Control	0.97479	no
Dopamine	Vancomycin-Meropenem	0.896801	no
epinephrine	Control-Combination	0.118122	no
epinephrine	Meropenem-Combination	0.999916	no
epinephrine	Vancomycin-Combination	0.427992	no
epinephrine	Meropenem-Control	0.132441	no
epinephrine	Vancomycin-Control	0.829335	no
epinephrine	Vancomycin-Meropenem	0.463446	no
GABA	Meropenem-Control	0.0058999	yes
GABA	Control-Combination	0.129433	no
GABA	Meropenem-Combination	0.517575	no
GABA	Vancomycin-Combination	0.671801	no
GABA	Vancomycin-Control	0.640219	no
GABA	Vancomycin-Meropenem	0.0750296	no
Glutamate	Control-Combination	0.88693	no
Glutamate	Meropenem-Combination	0.20824	no
Glutamate	Vancomycin-Combination	0.999543	no
Glutamate	Meropenem-Control	0.0614835	no
Glutamate	Vancomycin-Control	0.92426	no
Glutamate	Vancomycin-Meropenem	0.171345	no
Glutamine	Meropenem-Control	0.00243581	yes
Glutamine	Control-Combination	0.200038	no
Glutamine	Meropenem-Combination	0.217523	no
Glutamine	Vancomycin-Combination	0.959702	no
Glutamine	Vancomycin-Control	0.0798808	no
Glutamine	Vancomycin-Meropenem	0.46054	no
Homovanillic acid	Control-Combination	0.559297	no
Homovanillic acid	Meropenem-Combination	0.99633	no
Homovanillic acid	Vancomycin-Combination	0.933673	no
Homovanillic acid	Meropenem-Control	0.684896	no
Homovanillic acid	Vancomycin-Control	0.872787	no
Homovanillic acid	Vancomycin-Meropenem	0.981625	no
Iso-acethylcholine	Control-Combination	0.966792	no
Iso-acethylcholine	Meropenem-Combination	0.998387	no
Iso-acethylcholine	Vancomycin-Combination	0.999486	no
Iso-acethylcholine	Meropenem-Control	0.989781	no
Iso-acethylcholine	Vancomycin-Control	0.984228	no
Iso-acethylcholine	Vancomycin-Meropenem	0.999947	no
L-DOPA	Meropenem-Control	0.00687137	yes
L-DOPA	Control-Combination	0.14326	no
L-DOPA	Meropenem-Combination	0.520925	no
L-DOPA	Vancomycin-Combination	0.998869	no
L-DOPA	Vancomycin-Control	0.185438	no
L-DOPA	Vancomycin-Meropenem	0.434372	no
Melatonin	Control-Combination	0.5905	no
Melatonin	Meropenem-Combination	0.747528	no
Melatonin	Vancomycin-Combination	0.963703	no
Melatonin	Meropenem-Control	0.988666	no
Melatonin	Vancomycin-Control	0.846425	no
Melatonin	Vancomycin-Meropenem	0.951624	no
metanephrine	Control-Combination	0.538621	no
metanephrine	Meropenem-Combination	0.932232	no
metanephrine	Vancomycin-Combination	0.835419	no
metanephrine	Meropenem-Control	0.241815	no
metanephrine	Vancomycin-Control	0.943555	no
metanephrine	Vancomycin-Meropenem	0.486162	no
NMS	Control-Combination	0.998595	no
NMS	Meropenem-Combination	0.479326	no
NMS	Vancomycin-Combination	0.923227	no
NMS	Meropenem-Control	0.435934	no
NMS	Vancomycin-Control	0.8775	no
NMS	Vancomycin-Meropenem	0.843415	no
norepinephrine	Control-Combination	0.815056	no
norepinephrine	Meropenem-Combination	0.332267	no
norepinephrine	Vancomycin-Combination	0.971983	no
norepinephrine	Meropenem-Control	0.881939	no
norepinephrine	Vancomycin-Control	0.965154	no
norepinephrine	Vancomycin-Meropenem	0.582243	no
normetanephrine	Control-Combination	0.429569	no
normetanephrine	Meropenem-Combination	0.343667	no
normetanephrine	Vancomycin-Combination	0.114112	no
normetanephrine	Meropenem-Control	0.999914	no
normetanephrine	Vancomycin-Control	0.914377	no
normetanephrine	Vancomycin-Meropenem	0.923235	no
